# Extra-lineage tissue programs define the transcription states of human pancreatic cancer

**DOI:** 10.64898/2026.04.29.721655

**Authors:** Sabrina Ge, Paul Tonon, Jingxiong Xu, Gun Ho Jang, Ferris Nowlan, Jimin Min, Karen Ng, Eugenia Flores Figueroa, Amy Zhang, Michelle Chan-Seng-Yue, Yuanchang Fang, Adriana Migliorini, Julie M. Wilson, Anna Dodd, Sebastian Arcila-Barrera, Ayah Elqaderi, Ilinca Lungu, Yu Zhang, Stephanie Ramotar, Shawn Hutchinson, Daniela Bevacqua, Ayelet Borgida, Spring Holter, Pathum Kossinna, Ruth Isserlin, Veronique Voisin, Andreas Mund, Maria Cristina Nostro, Erica S. Tsang, Robert C. Grant, Grainne M. O’Kane, David A. Tuveson, Oren Parnas, Federico Gaiti, Nina Steele, Jennifer J. Knox, Anirban Maitra, Hartland W. Jackson, Steven Gallinger, Faiyaz Notta

## Abstract

Cancers acquire alternate transcriptional states as they evolve, but the origins, timing and determinants of this plasticity are poorly understood in many tumours. We investigated the transcriptional states of pancreatic cancer by integrating ∼1000 tumour-enriched genomes and transcriptomes from 464 patients combined with scRNA-seq, multiome profiling, and spatial proteomics. Four epithelial states covering the spectrum of lineage plasticity were identified (Classical-1, Classical-2, Basal-1, Basal-2). Comparing these states to normal and pan-cancer human single cell atlases showed each state reflects distinct tissue programs found in other malignancies. Single cell analysis uncovered that the main transcription state of this disease (Classical-1) emerges before KRAS mutations. Spatial proteomics from patients and cancer-free donors showed that the Classical-1 program emerges during acinar-to-ductal metaplasia, and also unexpectedly, in normal ducts without disrupting their morphology. Overall, these findings link the extensive lineage plasticity potential of this organ to the origins of the transcriptional states.

---

Although pancreatic ductal adenocarcinoma (herein pancreatic cancer) is defined by a uniform set of driver mutations (*KRAS, CDKN2A, TP53, SMAD4*), it evolves into a transcriptionally complex disease. The transcriptional framework of these tumours is described by two major programs, Basal and Classical (Moffitt et al., 2015), which are widely used to classify tumours and predict clinical outcome. However, their biological basis is not fully understood. One possibility is that these programs reflect differences in the pancreatic cell-of-origin, and this is supported by mouse models that show that duct versus acinar cells give rise to these divergent transcriptional programs (Flowers et al., 2021; Lee et al., 2019). By contrast, studies of human tumours suggest that these states are not fixed but instead that the Classical program transitions into Basal with progression (Chan-Seng-Yue et al., 2020; Hayashi et al., 2020). Importantly, pancreatic cells harbour extensive lineage plasticity and these transcription programs may reflect both cellular origins and reprogramming events during tumour evolution (Alonso-Curbelo et al., 2021; Burdziak et al., 2023; Miyabayashi et al., 2020; Schlesinger et al., 2020). From human tumours, it remains unclear when and how these transcriptional states are established in tumourigenesis. This has been difficult to address due to technical limitations.

A number of single cell studies have shown that ‘Basal/Classical’ underestimate the plasticity in this disease (Hwang et al., 2022; Loveless et al., 2025; Raghavan et al., 2021). Accurately resolving the transcriptional architecture of pancreatic cancer has been challenging for several reasons. First, these tumours have very low cellularity due to extensive desmoplasia, and the surrounding tissue express extreme levels of enzymatic genes. 90-95% of transcription in acinar cells is dedicated to fewer than 30 proteins (amylases, trypsinogens, lipases, elastases; Harding et al., 1977), and thus, even residual contamination of these cells can influence detection of tumour-related transcription programs (Bailey et al., 2016; Collisson et al., 2011; Raphael et al., 2017). Second, most studies lack adequate representation of metastatic patients due to tissue access. This patient population is critical to profile as they compose the majority of diagnoses and harbour more aggressive tumours. Single-cell approaches can address some cellularity limitations, but high dropout rates can miss transcription signals. Moreover, single cell analysis at the scale of hundreds of patients requires merged of independent studies, which often requires extensive normalization and possible loss of signal. Collectively, these issues have limited our ability to study the transcriptional architecture of this disease. In this study, we assembled a comprehensively annotated patient cohort and employed a number of external mouse and human datasets to validate our findings. Building on our initial study of 240 patients (Chan-Seng-Yue et al., 2020), we doubled the patient cohort of laser-capture microdissected (LCM) tumours with matched RNA-seq and whole-genome sequencing (WGS) (∼1000 total samples). This collection includes both early-stage and metastatic patients representing a decade’s worth of sample collection (Aung et al., 2018; Chan-Seng-Yue et al., 2020; Knox et al., 2025; Notta et al., 2016; O’Kane et al., 2020). These data were integrated with single-cell transcriptomics (47 patients, 161,363 cells), single-nucleus Multiome profiling (8 patients, >7,800 cells), patient organoid profiling (n=164), and spatial proteomics of patients and cancer-free donors.
