## Supplemental Tables for "Extra-lineage tissue programs define the transcription states of human pancreatic cancer"

### Sheet: Table S1
Table S1: Patient cohort summary (RNA-seq and WGS)
Total number of Donors		464
Clinical Stage	#	%
I - III	6	0.012931
IA	14	0.0301724
IB	48	0.103448
IB or IIB	12	0.0258621
IIA	34	0.0732759
IIA or IIB	4	0.00862069
IIB	60	0.12931
III	44	0.0948276
IV	237	0.510776
Unknown	5	0.0107759
Gender	#	%
Male	260	0.560345
Female	196	0.422414
Unknown	8	0.0172414
Age at Diagnosis	#	%
<30 years	2	0.00431034
30 to <40 years	6	0.012931
40 to <50 years	29	0.0625
50 to <60 years	113	0.243534
60 to <70 years	166	0.357759
70 to <80 years	122	0.262931
80 to <90 years	17	0.0366379
90 years+	1	0.00215517
Unknown	8	0.0172414
Total number of Tumours		490
Histology	#	%
Ductal adenocarcinoma, NOS	451	0.920408
Ductal adenocarcinoma with IPMN	2	0.00408163
Both adenocarcinoma and squamous cell carcinoma	2	0.00408163
Adenosquamous carcinoma	6	0.0122449
Mucinous adenocarcinoma	3	0.00612245
Mucinous cystadenocarcinoma	1	0.00204082
Mucinous non-cystic adenocarcinoma	4	0.00816327
Signet ring cell carcinoma	1	0.00204082
Undifferentiated carcinoma	6	0.0122449
Undifferentiated carcinoma with osteoclast-like giant cells	1	0.00204082
Unknown	13	0.0265306

### Sheet: Table S2
Table S2: Tumour classification across 490 samples
Donor (PCSI ID)	RNAname	DNAname	Classification
PANX1215	PANX_1215_Pa_P_526	PANX_1215_Pa_P_526	Classical1
PANX1216	PANX_1216_Lv_M_526	PANX_1216_Lv_M_526	Classical2
PANX1232	PANX_1232_Lv_M_526	PANX_1232_Lv_M_526	hybrid
PANX1234	PANX_1234_Pm_M_526	PANX_1234_Pm_M_526	Classical1
PANX1271	PANX_1271_Lv_M_526	PANX_1271_Lv_M_526	Basal1
PANX1274	PANX_1274_Lv_M_526	PANX_1274_Lv_M_526	hybrid
PANX1290	PANX_1290_Lv_M_526	PANX_1290_Lv_M_526	Basal2
PCSI0015	PCSI_0015_Pa_P_526	PCSI_0015_Pa_P_526	Basal1
PCSI0019	PCSI_0019_Pa_P_526	PCSI_0019_Pa_P_526	Classical1
PCSI0044	PCSI_0044_Pa_P	PCSI_0044_Pa_P	Classical2
PCSI0044	PCSI_0044_Pa_P_526	PCSI_0044_Pa_P_526	hybrid
PCSI0046	PCSI_0046_Pa_P_526	PCSI_0046_Pa_P_526	Classical1
PCSI0047	PCSI_0047_Pa_P	PCSI_0047_Pa_P	Basal2
PCSI0047	PCSI_0047_Pa_P_526	PCSI_0047_Pa_P_526	Classical1
PCSI0048	PCSI_0048_Pa_P_526	PCSI_0048_Pa_P_526	Basal1
PCSI0072	PCSI_0072_Pa_P	PCSI_0072_Pa_P	Classical2
PCSI0072	PCSI_0072_Pa_P_526	PCSI_0072_Pa_P_526	Classical1
PCSI0073	PCSI_0073_Pa_P_526	PCSI_0073_Pa_P_526	Classical1
PCSI0074	PCSI_0074_Pa_P_526	PCSI_0074_Pa_P_526	Classical1
PCSI0075	PCSI_0075_Pa_P_526	PCSI_0075_Pa_P_526	Classical1
PCSI0078	PCSI_0078_Pa_P_526	PCSI_0078_Pa_P_526	Classical1
PCSI0080	PCSI_0080_Pa_P_526	PCSI_0080_Pa_P_526	Basal2
PCSI0081	PCSI_0081_Pa_P_526	PCSI_0081_Pa_P_526	Basal2
PCSI0082	PCSI_0082_Pa_P_526	PCSI_0082_Pa_P_526	Basal2
PCSI0083	PCSI_0083_Pa_P_526	PCSI_0083_Pa_P_526	Basal2
PCSI0084	PCSI_0084_Pa_P_526	PCSI_0084_Pa_P_526	Classical1
PCSI0085	PCSI_0085_Pa_P_526	PCSI_0085_Pa_P_526	Classical1
PCSI0090	PCSI_0090_Pa_P_526	PCSI_0090_Pa_P_526	Classical2
PCSI0096	PCSI_0096_Pa_P_526	PCSI_0096_Pa_P_526	Classical1
PCSI0098	PCSI_0098_Pa_P	PCSI_0098_Pa_P	Basal2
PCSI0098	PCSI_0098_Pa_P_526	PCSI_0098_Pa_P_526	Classical1
PCSI0099	PCSI_0099_Pa_P_526	PCSI_0099_Pa_P_526	Classical2
PCSI0101	PCSI_0101_Pa_P	PCSI_0101_Pa_P	Basal2
PCSI0101	PCSI_0101_Pa_P_526	PCSI_0101_Pa_P_526	Basal1
PCSI0102	PCSI_0102_Pa_P_526	PCSI_0102_Pa_P_526	hybrid
PCSI0103	PCSI_0103_Pa_P_526	PCSI_0103_Pa_P_526	Classical1
PCSI0104	PCSI_0104_Pa_P_526	PCSI_0104_Pa_P_526	Classical1
PCSI0105	PCSI_0105_Pa_P_526	PCSI_0105_Pa_P_526	Classical1
PCSI0107	PCSI_0107_Pa_P_526	PCSI_0107_Pa_P_526	hybrid
PCSI0108	PCSI_0108_Pa_P_526	PCSI_0108_Pa_P_526	Classical2
PCSI0109	PCSI_0109_Pa_P_526	PCSI_0109_Pa_P_526	Basal2
PCSI0111	PCSI_0111_Pa_P_526	PCSI_0111_Pa_P_526	Classical2
PCSI0132	PCSI_0132_Pa_P_526	PCSI_0132_Pa_P_526	Classical1
PCSI0142	PCSI_0142_Pa_P_526	PCSI_0142_Pa_P_526	Classical1
PCSI0146	PCSI_0146_Pa_P_526	PCSI_0146_Pa_P_526	Classical2
PCSI0161	PCSI_0161_Pa_P_526	PCSI_0161_Pa_P_526	Classical2
PCSI0162	PCSI_0162_Pa_P_526	PCSI_0162_Pa_P_526	Classical1
PCSI0164	PCSI_0164_Pa_P_526	PCSI_0164_Pa_P_526	Classical2
PCSI0170	PCSI_0170_Pa_P_526	PCSI_0170_Pa_P_526	Classical1
PCSI0171	PCSI_0171_Pa_P_526	PCSI_0171_Pa_P_526	Classical1
PCSI0173	PCSI_0173_Pa_P_526	PCSI_0173_Pa_P_526	Classical1
PCSI0174	PCSI_0174_Pa_P_526	PCSI_0174_Pa_P_526	hybrid
PCSI0175	PCSI_0175_Pa_P_526	PCSI_0175_Pa_P_526	hybrid
PCSI0208	PCSI_0208_Pa_P_526	PCSI_0208_Pa_P_526	Classical1
PCSI0210	PCSI_0210_Pa_P_526	PCSI_0210_Pa_P_526	Classical1
PCSI0217	PCSI_0217_Pa_P_526	PCSI_0217_Pa_P_526	hybrid
PCSI0218	PCSI_0218_Pa_P_526	PCSI_0218_Pa_P_526	Classical1
PCSI0224	PCSI_0224_Pa_P_526	PCSI_0224_Pa_P_526	Classical1
PCSI0226	PCSI_0226_Pa_P_526	PCSI_0226_Pa_P_526	Basal2
PCSI0227	PCSI_0227_Pa_P_526	PCSI_0227_Pa_P_526	Classical1
PCSI0228	PCSI_0228_Pa_P_526	PCSI_0228_Pa_P_526	Basal2
PCSI0230	PCSI_0230_Pa_P_526	PCSI_0230_Pa_P_526	hybrid
PCSI0233	PCSI_0233_Pa_P_526	PCSI_0233_Pa_P_526	hybrid
PCSI0235	PCSI_0235_Pa_P_526	PCSI_0235_Pa_P_526	Classical2
PCSI0240	PCSI_0240_Pa_P_526	PCSI_0240_Pa_P_526	Basal2
PCSI0261	PCSI_0261_Pa_P_526	PCSI_0261_Pa_P_526	Classical1
PCSI0263	PCSI_0263_Pa_P_526	PCSI_0263_Pa_P_526	Classical1
PCSI0264	PCSI_0264_Pa_P_526	PCSI_0264_Pa_P_526	Classical1
PCSI0268	PCSI_0268_Pa_P_526	PCSI_0268_Pa_P_526	Classical1
PCSI0269	PCSI_0269_Pa_P_526	PCSI_0269_Pa_P_526	Classical1
PCSI0274	PCSI_0274_Pa_P_526	PCSI_0274_Pa_P_526	Classical1
PCSI0279	PCSI_0279_Pa_P_526	PCSI_0279_Pa_P_526	Classical1
PCSI0280	PCSI_0280_Pa_P_526	PCSI_0280_Pa_P_526	Classical2
PCSI0283	PCSI_0283_Pa_P_526	PCSI_0283_Pa_P_526	Classical1
PCSI0284	PCSI_0284_Pa_P_526	PCSI_0284_Pa_P_526	Basal2
PCSI0285	PCSI_0285_Pa_P_526	PCSI_0285_Pa_P_526	Classical1
PCSI0287	PCSI_0287_Pa_P_526	PCSI_0287_Pa_P_526	Classical2
PCSI0290	PCSI_0290_Pa_P_526	PCSI_0290_Pa_P_526	Classical1
PCSI0292	PCSI_0292_Pa_P_526	PCSI_0292_Pa_P_526	Basal1
PCSI0294	PCSI_0294_Pa_P_526	PCSI_0294_Pa_P_526	Classical1
PCSI0295	PCSI_0295_Pa_P_526	PCSI_0295_Pa_P_526	hybrid
PCSI0297	PCSI_0297_Pa_P_526	PCSI_0297_Pa_P_526	hybrid
PCSI0300	PCSI_0300_Pa_P_526	PCSI_0300_Pa_P_526	Classical1
PCSI0301	PCSI_0301_Pa_P_526	ASHPC_0003_Pa_P_2	Basal2
PCSI0302	PCSI_0302_Pa_P_526	PCSI_0302_Pa_P_526	Classical1
PCSI0303	PCSI_0303_Pa_P_526	PCSI_0303_Pa_P_526	Classical1
PCSI0305	PCSI_0305_Pa_P_526	PCSI_0305_Pa_P_526	Classical2
PCSI0307	PCSI_0307_Pa_P_526	PCSI_0307_Pa_P_526	hybrid
PCSI0310	PCSI_0310_Pa_P_526	PCSI_0310_Pa_P_526	Classical2
PCSI0311	PCSI_0311_Pa_P_526	PCSI_0311_Pa_P_526	Classical1
PCSI0312	PCSI_0312_Pa_P_526	PCSI_0312_Pa_P_526	Classical1
PCSI0324	PCSI_0324_Pa_P_526	PCSI_0324_Pa_P_526	Classical2
PCSI0325	PCSI_0325_Pa_P_526	PCSI_0325_Pa_P_526	Classical1
PCSI0326	PCSI_0326_Pa_P_526	PCSI_0326_Pa_P_526	Classical1
PCSI0328	PCSI_0328_Pa_P_526	PCSI_0328_Pa_P_526	Classical2
PCSI0329	PCSI_0329_Pa_P_526	PCSI_0329_Pa_P_526	Classical1
PCSI0334	PCSI_0334_Pa_P_526	PCSI_0334_Pa_P_526	Classical1
PCSI0337	PCSI_0337_Pa_P_526	PCSI_0337_Pa_P_526	Classical1
PCSI0338	PCSI_0338_Pa_P_526	PCSI_0338_Pa_P_526	Classical1
PCSI0339	PCSI_0339_Pa_P_526	PCSI_0339_Pa_P_526	Classical2
PCSI0340	PCSI_0340_Pa_P_526	PCSI_0340_Pa_P_526	Classical1
PCSI0341	PCSI_0341_Pa_P_526	PCSI_0341_Pa_P_526	Classical1
PCSI0343	PCSI_0343_Pa_P_526	PCSI_0343_Pa_P_526	Classical1
PCSI0344	PCSI_0344_Pa_P_526	PCSI_0344_Pa_P_526	Classical1
PCSI0345	PCSI_0345_Pa_P_526	PCSI_0345_Pa_P_526	Classical1
PCSI0347	PCSI_0347_Pa_P_526	PCSI_0347_Pa_P_526	Classical2
PCSI0350	PCSI_0350_Pa_P_526	PCSI_0350_Pa_P_526	Classical1
PCSI0351	PCSI_0351_Pa_P_526	ASHPC_0007_Pa_P	Classical1
PCSI0352	PCSI_0352_Pa_P_526	PCSI_0352_Pa_P_526	Classical1
PCSI0353	PCSI_0353_Pa_P_526	ASHPC_0009_Pa_P	hybrid
PCSI0354	PCSI_0354_Pa_P_526	ASHPC_0010_Pa_P	hybrid
PCSI0355	PCSI_0355_Pa_P_526	PCSI_0355_Pa_P_526	Classical1
PCSI0356	PCSI_0356_Pa_P_526	PCSI_0356_Pa_P_526	Basal2
PCSI0357	PCSI_0357_Pa_P_526	PCSI_0357_Pa_P_526	Classical1
PCSI0358	PCSI_0358_Pa_P_526	PCSI_0358_Pa_P_526	Classical1
PCSI0383	PCSI_0383_Pa_P_526	ASHPC_0006_Pa_P	Classical1
PCSI0384	PCSI_0384_Pa_P_526	ASHPC_0013_Pa_P	Classical1
PCSI0392	PCSI_0392_Pa_P_526	ASHPC_0027_Pa_P	Classical1
PCSI0402	PCSI_0402_Pa_P_526	ASHPC_0016_Pa_P	Basal2
PCSI0403	PCSI_0403_Pa_P_526	ASHPC_0017_Pa_P	Classical1
PCSI0404	PCSI_0404_Pa_P_526	ASHPC_0018_Pa_P	Classical2
PCSI0449	PCSI_0449_Pa_P_526	PCSI_0449_Pa_P_526	Classical1
PCSI0450	PCSI_0450_Pa_P_526	ASHPC_0022_Pa_P	Classical1
PCSI0451	PCSI_0451_Pa_P_526	ASHPC_0023_Pa_P	Classical1
PCSI0453	PCSI_0453_Pa_P_526	ASHPC_0025_Pa_P	Classical1
PCSI0456	PCSI_0456_Pa_P_526	ASHPC_0026_Pa_P	Classical1
PCSI0457	PCSI_0457_Pa_P_526	ASHPC_0028_Pa_P	Classical1
PCSI0458	PCSI_0458_Pa_P_526	ASHPC_0031_Pa_P	Classical1
PCSI0460	PCSI_0460_Pa_P_526	ASHPC_0034_Pa_P	Classical1
PCSI0463	PCSI_0463_Pa_P_526	PCSI_0463_Pa_P_526	Classical1
PCSI0465	PCSI_0465_Pa_P_526	PCSI_0465_Pa_P_526	Classical2
PCSI0466	PCSI_0466_Pa_P_526	PCSI_0466_Pa_P_526	Classical2
PCSI0467	PCSI_0467_Pa_P_526	PCSI_0467_Pa_P_526	Classical1
PCSI0468	PCSI_0468_Pa_P_526	PCSI_0468_Pa_P_526	Classical1
PCSI0469	PCSI_0469_Pa_P_526	PCSI_0469_Pa_P_526	Classical1
PCSI0472	PCSI_0472_Pa_P_526	PCSI_0472_Pa_P_526	Classical2
PCSI0473	PCSI_0473_Lu_M_526	PCSI_0473_Lu_M_526	hybrid
PCSI0473	PCSI_0473_Pa_P_526	PCSI_0473_Pa_P_526	Classical1
PCSI0474	PCSI_0474_Pa_P_526	PCSI_0474_Pa_P_526	Classical1
PCSI0475	PCSI_0475_Pa_P_526	PCSI_0475_Pa_P_526	Classical1
PCSI0476	PCSI_0476_Pa_P_526	PCSI_0476_Pa_P_526	Classical2
PCSI0477	PCSI_0477_Pa_P_526	PCSI_0477_Pa_P_526	Classical2
PCSI0489	PCSI_0489_Lv_M_526	PCSI_0489_Lv_M_526	Classical2
PCSI0492	PCSI_0492_Pa_P_526	PCSI_0492_Pa_P_526	Classical1
PCSI0504	PCSI_0504_Pa_P_526	PCSI_0504_Pa_P_526	Basal1
PCSI0506	PCSI_0506_Pa_P_526	PCSI_0506_Pa_P_526	Classical2
PCSI0508	PCSI_0508_Pa_P_526	PCSI_0508_Pa_P_526	Classical1
PCSI0509	PCSI_0509_Pa_P_526	PCSI_0509_Pa_P_526	Classical1
PCSI0518	PCSI_0518_Pa_P_526	PCSI_0518_Pa_P_526	Basal2
PCSI0521	PCSI_0521_Pa_P_526	PCSI_0521_Pa_P_526	Classical1
PCSI0527	PCSI_0527_Pa_P_526	PCSI_0527_Pa_P_526	Classical2
PCSI0528	PCSI_0528_Pa_P_526	PCSI_0528_Pa_P_526	Classical1
PCSI0529	PCSI_0529_Pa_P_526	PCSI_0529_Pa_P_526	Classical1
PCSI0530	PCSI_0530_Pa_P_526	PCSI_0530_Pa_P_526	Classical2
PCSI0531	PCSI_0531_Pa_P_526	PCSI_0531_Pa_P_526	Classical1
PCSI0534	PCSI_0534_Pa_P_526	PCSI_0534_Pa_P_526	Classical2
PCSI0537	PCSI_0537_Pa_P_526	PCSI_0537_Pa_P_526	Classical1
PCSI0549	PCSI_0549_Pa_P_526	PCSI_0549_Pa_P_5266	Basal2
PCSI0572	PCSI_0572_Pa_P_526	PCSI_0572_Pa_P_526	Classical2
PCSI0585	PCSI_0585_Lv_M_526	PCSI_0585_Lv_M_526	Basal2
PCSI0588	PCSI_0588_Pa_P_526	PCSI_0588_Pa_P_526	Basal1
PCSI0589	PCSI_0589_Pa_P_526	PCSI_0589_Pa_P_526	Classical2
PCSI0590	PCSI_0590_Pa_P_526	PCSI_0590_Pa_P_526	Basal2
PCSI0591	PCSI_0591_Pa_P_526	PCSI_0591_Pa_P_526	Classical2
PCSI0592	PCSI_0592_Pa_P_526	PCSI_0592_Pa_P_526	Basal2
PCSI0593	PCSI_0593_Pa_P_526	PCSI_0593_Pa_P_526	Classical1
PCSI0594	PCSI_0594_Pa_P_526	PCSI_0594_Pa_P_526	Classical1
PCSI0602	PCSI_0602_Pa_P_526	PCSI_0602_Pa_P_526	Classical2
PCSI0604	PCSI_0604_Lv_M_526	PCSI_0604_Lv_M_526	Classical1
PCSI0608	PCSI_0608_Pa_P_526	PCSI_0608_Pa_P_526	Classical2
PCSI0609	PCSI_0609_Pa_P_526	PCSI_0609_Pa_P_526	Classical2
PCSI0610	PCSI_0610_Pa_P_526	PCSI_0610_Pa_P_526	Classical1
PCSI0611	PCSI_0611_Pa_P_526	PCSI_0611_Pa_P_526	Classical1
PCSI0612	PCSI_0612_Ag_M_526	PCSI_0612_Ag_M_526	Classical1
PCSI0612	PCSI_0612_Pa_P_526	PCSI_0612_Pa_P_526	Classical1
PCSI0613	PCSI_0613_Pa_P_526	PCSI_0613_Pa_P_526	Classical1
PCSI0616	PCSI_0616_Pa_P_526	PCSI_0616_Pa_P_526	Classical1
PCSI0623	PCSI_0623_Pa_P_526	PCSI_0623_Pa_P_526	Classical1
PCSI0624	PCSI_0624_Pa_P_526	PCSI_0624_Pa_P_526	Classical1
PCSI0625	PCSI_0625_Pa_P_526	PCSI_0625_Pa_P_526	Classical1
PCSI0626	PCSI_0626_Pa_P_526	PCSI_0626_Pa_P_526	Classical2
PCSI0627	PCSI_0627_Pa_P_526	PCSI_0627_Pa_P_526	Classical1
PCSI0628	PCSI_0628_Pa_P_526	PCSI_0628_Pa_P_526	Basal1
PCSI0629	PCSI_0629_Pa_P_526	PCSI_0629_Pa_P_526	Classical1
PCSI0630	PCSI_0630_Lv_M_526	PCSI_0630_Lv_M_526	hybrid
PCSI0632	PCSI_0632_Lv_M_526	PCSI_0632_Lv_M_526	Classical2
PCSI0633	PCSI_0633_Pa_P_526	PCSI_0633_Pa_P	Classical1
PCSI0634	PCSI_0634_Lv_M_526	PCSI_0634_Lv_M	Classical1
PCSI0637	PCSI_0637_Lv_M_526	PCSI_0637_Lv_M_526	Classical1
PCSI0638	PCSI_0638_Pa_P_526	PCSI_0638_Pa_P_526	Classical1
PCSI0639	PCSI_0639_Pa_P_526	PCSI_0639_Pa_P_526	Classical1
PCSI0640	PCSI_0640_Om_M_526	PCSI_0640_Om_M_526	Classical1
PCSI0641	PCSI_0641_Lv_M_526	PCSI_0641_Lv_M_526	Basal2
PCSI0642	PCSI_0642_Pa_P_526	PCSI_0642_Pa_P_526	Classical1
PCSI0643	PCSI_0643_Pa_P_526	PCSI_0643_Pa_P_526	Classical1
PCSI0644	PCSI_0644_Lv_M_526	PCSI_0644_Lv_M_526	Basal2
PCSI0645	PCSI_0645_Pa_P_526	PCSI_0645_Pa_P_526	Classical1
PCSI0646	PCSI_0646_Lv_M_526	PCSI_0646_Lv_M_526	Basal2
PCSI0647	PCSI_0647_Lv_M_526	PCSI_0647_Lv_M_526	Classical1
PCSI0648	PCSI_0648_Lv_M_526	PCSI_0648_Lv_M_526	Classical2
PCSI0649	PCSI_0649_Pa_P_526	PCSI_0649_Pa_P_526	Classical2
PCSI0650	PCSI_0650_Lv_M_526	PCSI_0650_Lv_M_526	Classical1
PCSI0651	PCSI_0651_Lv_M_526	PCSI_0651_Lv_M_526	Basal1
PCSI0652	PCSI_0652_Lu_M_5268	PCSI_0652_Lu_M_5268	Classical1
PCSI0652	PCSI_0652_Lv_M_526	PCSI_0652_Lv_M_526	Basal2
PCSI0652	PCSI_0652_Pa_P_526	PCSI_0652_Pa_P_526	Classical1
PCSI0653	PCSI_0653_Pa_P_526	PCSI_0653_Pa_P_526	Classical1
PCSI0654	PCSI_0654_Lv_M_526	PCSI_0654_Lv_M_526	Basal1
PCSI0654	PCSI_0654_Lv_M_5262	PCSI_0654_Lv_M_5262	Basal1
PCSI0655	PCSI_0655_Pa_P_526	PCSI_0655_Pa_P_526	Basal1
PCSI0659	PCSI_0659_Si_P_526	PCSI_0659_Si_P	Basal2
PCSI0661	PCSI_0661_Pa_P_526	PCSI_0661_Pa_P_526	Classical1
PCSI0662	PCSI_0662_Lv_M_526	PCSI_0662_Lv_M_526	Basal1
PCSI0662	PCSI_0662_Lv_M_5262	PCSI_0662_Lv_M_5262	Basal1
PCSI0663	PCSI_0663_Lv_M_526	PCSI_0663_Lv_M_526	Classical1
PCSI0664	PCSI_0664_Lv_M_526	PCSI_0664_Lv_M_526	Basal2
PCSI0665	PCSI_0665_Lv_M_526	PCSI_0665_Lv_M_526	Basal1
PCSI0665	PCSI_0665_Lv_M_5262	PCSI_0665_Lv_M_5262	Basal1
PCSI0666	PCSI_0666_Lv_M_526	PCSI_0666_Lv_M_526	Classical2
PCSI0666	PCSI_0666_Lv_M_5262	PCSI_0666_Lv_M_5262	Basal2
PCSI0667	PCSI_0667_Lv_M_526	PCSI_0667_Lv_M_526	Classical1
PCSI0669	PCSI_0669_Lv_M_526	PCSI_0669_Lv_M	Classical1
PCSI0670	PCSI_0670_Lv_M_526	PCSI_0670_Lv_M_526	Basal2
PCSI0672	PCSI_0672_Om_M_526	PCSI_0672_Om_M_526	Classical2
PCSI0673	PCSI_0673_Lv_M_526	PCSI_0673_Lv_M_526	hybrid
PCSI0674	PCSI_0674_Pa_P_526	PCSI_0674_Pa_P_526	Classical1
PCSI0675	PCSI_0675_Lv_M_526	PCSI_0675_Lv_M_526	Classical2
PCSI0676	PCSI_0676_Lv_M_526	PCSI_0676_Lv_M_526	Classical1
PCSI0677	PCSI_0677_Pa_P_526	PCSI_0677_Pa_P_526	Basal2
PCSI0678	PCSI_0678_Lv_M_526	PCSI_0678_Lv_M_526	Basal1
PCSI0679	PCSI_0679_Pa_P_526	PCSI_0679_Pa_P_526	hybrid
PCSI0680	PCSI_0680_Pa_P_526	PCSI_0680_Pa_P_526	hybrid
PCSI0681	PCSI_0681_Lv_M_526	PCSI_0681_Lv_M	Basal2
PCSI0681	PCSI_0681_Pm_M_5262	PCSI_0681_Pm_M_526	hybrid
PCSI0682	PCSI_0682_Lv_M_526	PCSI_0682_Lv_M_526	Basal2
PCSI0685	PCSI_0685_Lv_M_526	PCSI_0685_Lv_M_526	Classical1
PCSI0687	PCSI_0687_Pa_P_526	PCSI_0687_Pa_P_526	hybrid
PCSI0690	PCSI_0690_Pa_P_526	PCSI_0690_Pa_P_526	Basal2
PCSI0691	PCSI_0691_Pa_P_526	PCSI_0691_Pa_P_526	Basal2
PCSI0692	PCSI_0692_Pa_P_526	PCSI_0692_Pa_P_526	Basal2
PCSI0693	PCSI_0693_Lv_M_526	PCSI_0693_Lv_M_526	Basal1
PCSI0694	PCSI_0694_Pa_P_526	PCSI_0694_Pa_P_526	Classical1
PCSI0695	PCSI_0695_Lv_M_526	PCSI_0695_Lv_M_526	Basal2
PCSI0696	PCSI_0696_Lv_M_526	PCSI_0696_Lv_M_526	Basal2
PCSI0697	PCSI_0697_Lv_M_526	PCSI_0697_Lv_M_526	Classical2
PCSI0698	PCSI_0698_Lv_M_526	PCSI_0698_Lv_M_526	Basal1
PCSI0699	PCSI_0699_Lv_M_526	PCSI_0699_Lv_M_526	hybrid
PCSI0700	PCSI_0700_Pa_P_526	PCSI_0700_Pa_P_526	Basal2
PCSI0701	PCSI_0701_Pa_P_526	PCSI_0701_Pa_P_526	hybrid
PCSI0703	PCSI_0703_Lv_M_526	PCSI_0703_Lv_M_526	hybrid
PCSI0704	PCSI_0704_Lv_M_526	PCSI_0704_Lv_M_526	Classical2
PCSI0708	PCSI_0708_Lv_M_526	PCSI_0708_Lv_M_526	Basal2
PCSI0709	PCSI_0709_Lv_M_526	PCSI_0709_Lv_M_526	Classical1
PCSI0710	PCSI_0710_Pa_P_526	PCSI_0710_Pa_P_526	Classical1
PCSI0711	PCSI_0711_Pa_P_526	PCSI_0711_Pa_P_526	hybrid
PCSI0712	PCSI_0712_Lv_M_526	PCSI_0712_Lv_M_526	hybrid
PCSI0713	PCSI_0713_Ab_M_526	PCSI_0713_Ab_M_526	hybrid
PCSI0714	PCSI_0714_Lv_M_526	PCSI_0714_Lv_M_526	hybrid
PCSI0716	PCSI_0716_Pa_P_526	PCSI_0716_Pa_P_526	Classical1
PCSI0717	PCSI_0717_Lv_M_526	PCSI_0717_Lv_M_526	Basal2
PCSI0718	PCSI_0718_Om_M_526	PCSI_0718_Om_M_526	Classical1
PCSI0719	PCSI_0719_Lv_M_526	PCSI_0719_Lv_M_526	Basal2
PCSI0720	PCSI_0720_Lv_M_526	PCSI_0720_Lv_M_526	Basal2
PCSI0720	PCSI_0720_Lv_M_5262	PCSI_0720_Lv_M_5262	hybrid
PCSI0721	PCSI_0721_Pa_P_526	PCSI_0721_Pa_P_526	hybrid
PCSI0722	PCSI_0722_Lv_M_526	PCSI_0722_Lv_M_526	hybrid
PCSI0723	PCSI_0723_Lv_M_526	PCSI_0723_Lv_M_526	hybrid
PCSI0723	PCSI_0723_Lv_M_5262	PCSI_0723_Lv_M_5262	Classical1
PCSI0724	PCSI_0724_Pa_P_526	PCSI_0724_Pa_P_526	Classical1
PCSI0725	PCSI_0725_Pa_P_526	PCSI_0725_Pa_P_526	Classical1
PCSI0726	PCSI_0726_Lv_M_526	PCSI_0726_Lv_M_526	Basal1
PCSI0727	PCSI_0727_Pa_P_526	PCSI_0727_Pa_P_526	hybrid
PCSI0728	PCSI_0728_Lv_M_526	PCSI_0728_Lv_M_526	hybrid
PCSI0729	PCSI_0729_Lv_M_526	PCSI_0729_Lv_M_526	Basal2
PCSI0730	PCSI_0730_Pa_P_526	PCSI_0730_Pa_P_526	Basal1
PCSI0731	PCSI_0731_Lv_M_526	PCSI_0731_Lv_M_526	Classical1
PCSI0732	PCSI_0732_Pa_P_526	PCSI_0732_Pa_P_526	Classical1
PCSI0733	PCSI_0733_Lv_M_526	PCSI_0733_Lv_M_526	hybrid
PCSI0734	PCSI_0734_Lv_M_526	PCSI_0734_Lv_M_526	Basal2
PCSI0736	PCSI_0736_Lv_M_526	PCSI_0736_Lv_M_526	hybrid
PCSI0738	PCSI_0738_Lv_M_526	PCSI_0738_Lv_M_526	Basal2
PCSI0739	PCSI_0739_Lv_M_526	PCSI_0739_Lv_M_526	hybrid
PCSI0740	PCSI_0740_Pm_M_526	PCSI_0740_Pm_M_526	hybrid
PCSI0741	PCSI_0741_Pa_P_526	PCSI_0741_Pa_P_526	Classical1
PCSI0742	PCSI_0742_Pa_P_526	PCSI_0742_Pa_P_526	hybrid
PCSI0743	PCSI_0743_Lv_M_526	PCSI_0743_Lv_M_526	hybrid
PCSI0744	PCSI_0744_Pa_P_526	PCSI_0744_Pa_P_526	Basal2
PCSI0746	PCSI_0746_Lv_M_526	PCSI_0746_Lv_M_526	Classical1
PCSI0747	PCSI_0747_Lv_M_526	PCSI_0747_Lv_M_526	Basal1
PCSI0748	PCSI_0748_Lv_M_526	PCSI_0748_Lv_M_526	Basal2
PCSI0748	PCSI_0748_Lv_M_5262	PCSI_0748_Lv_M_5262	Basal2
PCSI0749	PCSI_0749_Lv_M_526	PCSI_0749_Lv_M_526	Basal1
PCSI0753	PCSI_0753_Pa_P_526	PCSI_0753_Pa_P_526	hybrid
PCSI0754	PCSI_0754_Lv_M_526	PCSI_0754_Lv_M_526	Basal1
PCSI0756	PCSI_0756_Pa_P_526	PCSI_0756_Pa_P_526	hybrid
PCSI0757	PCSI_0757_Lv_M_526	PCSI_0757_Lv_M_526	hybrid
PCSI0758	PCSI_0758_Lv_M_526	PCSI_0758_Lv_M_526	Basal2
PCSI0759	PCSI_0759_Lv_M_526	PCSI_0759_Lv_M_526	Basal2
PCSI0760	PCSI_0760_Lv_M_526	PCSI_0760_Lv_M_526	Basal2
PCSI0761	PCSI_0761_Pa_P_526	PCSI_0761_Pa_P_526	Classical1
PCSI0762	PCSI_0762_Lv_M_526	PCSI_0762_Lv_M_526	Basal1
PCSI0762	PCSI_0762_Pa_P_526	PCSI_0762_Pa_P_526	Basal1
PCSI0763	PCSI_0763_Pm_M_526	PCSI_0763_Pm_M_526	Basal2
PCSI0764	PCSI_0764_Pa_P_526	PCSI_0764_Pa_P_526	Classical1
PCSI0765	PCSI_0765_Lv_M_526	PCSI_0765_Lv_M_526	Basal2
PCSI0767	PCSI_0767_Lv_M_526	PCSI_0767_Lv_M_526	Basal2
PCSI0768	PCSI_0768_Lv_M_526	PCSI_0768_Lv_M_526	hybrid
PCSI0769	PCSI_0769_Lv_M_526	PCSI_0769_Lv_M_526	hybrid
PCSI0770	PCSI_0770_Lv_M_526	PCSI_0770_Lv_M_526	Basal2
PCSI0771	PCSI_0771_Pa_P_526	PCSI_0771_Pa_P_526	Basal1
PCSI0772	PCSI_0772_Pa_P_526	PCSI_0772_Pa_P_526	Classical1
PCSI0772	PCSI_0772_Pa_P_5268	PCSI_0772_Pa_P_5268	Classical1
PCSI0774	PCSI_0774_Pa_P_526	PCSI_0774_Pa_P_526	hybrid
PCSI0775	PCSI_0775_Lv_M_526	PCSI_0775_Lv_M_526	Basal2
PCSI0776	PCSI_0776_Pa_P_526	PCSI_0776_Pa_P_526	hybrid
PCSI0777	PCSI_0777_Lv_M_526	PCSI_0777_Lv_M_526	hybrid
PCSI0778	PCSI_0778_Lv_M_526	PCSI_0778_Lv_M_526	Classical1
PCSI0779	PCSI_0779_Lv_M_526	PCSI_0779_Lv_M_526	hybrid
PCSI0779	PCSI_0779_Pa_P_526	PCSI_0779_Pa_P	Classical1
PCSI0780	PCSI_0780_Pa_P_526	PCSI_0780_Pa_P_526	Basal1
PCSI0781	PCSI_0781_Lv_M_526	PCSI_0781_Lv_M_526	Basal2
PCSI0782	PCSI_0782_Om_M_526	PCSI_0782_Om_M_526	Basal2
PCSI0784	PCSI_0784_Lv_M_526	PCSI_0784_Lv_M	Classical1
PCSI0785	PCSI_0785_Lv_M_526	PCSI_0785_Lv_M_526	Classical1
PCSI0794	PCSI_0794_Pa_P_526	PCSI_0794_Pa_P_526	Classical1
PCSI0795	PCSI_0795_Lv_M_526	PCSI_0795_Lv_M_526	Basal2
PCSI0796	PCSI_0796_Lv_M_526	PCSI_0796_Lv_M_526	Basal2
PCSI0796	PCSI_0796_Lv_M_5262	PCSI_0796_Lv_M_5262	Classical2
PCSI0798	PCSI_0798_Pa_P_526	PCSI_0798_Pa_P_526	hybrid
PCSI0799	PCSI_0799_Lv_M_526	PCSI_0799_Lv_M_526	hybrid
PCSI0801	PCSI_0801_Lv_M_526	PCSI_0801_Lv_M_526	Basal2
PCSI0802	PCSI_0802_Lv_M_526	PCSI_0802_Lv_M_526	hybrid
PCSI0802	PCSI_0802_Lv_M_5262	PCSI_0802_Lv_M_5262	Classical1
PCSI0812	PCSI_0812_Pa_P_526	PCSI_0812_Pa_P_526	Classical1
PCSI0813	PCSI_0813_Pa_P_526	PCSI_0813_Pa_P_526	Basal2
PCSI0814	PCSI_0814_Pa_P_526	PCSI_0814_Pa_P_526	Basal2
PCSI0815	PCSI_0815_Lv_M_526	PCSI_0815_Lv_M_526	Basal2
PCSI0816	PCSI_0816_Lv_M_526	PCSI_0816_Lv_M_526	Basal2
PCSI0817	PCSI_0817_Lv_M_526	PCSI_0817_Lv_M_526	Basal2
PCSI0818	PCSI_0818_Lv_M_526	PCSI_0818_Lv_M_526	Classical1
PCSI0826	PCSI_0826_Lu_M_5268	PCSI_0826_Lu_M_5268	Classical1
PCSI0890	PCSI_0890_Pa_P_526	PCSI_0890_Pa_P_526	Classical1
PCSI0934	PCSI_0934_Pm_M_526	PCSI_0934_Pm_M_526	hybrid
PCSI0935	PCSI_0935_Pa_P_526	PCSI_0935_Pa_P_526	hybrid
PCSI0936	PCSI_0936_Lv_M_526	PCSI_0936_Lv_M_526	hybrid
PCSI0937	PCSI_0937_Lv_M_526	PCSI_0937_Lv_M_526	Basal2
PCSI0939	PCSI_0939_Pm_M_526	PCSI_0939_Pm_M_526	hybrid
PCSI0941	PCSI_0941_Lv_M_526	PCSI_0941_Lv_M_526	Basal1
PCSI0942	PCSI_0942_Lv_M_526	PCSI_0942_Lv_M_526	Basal1
PCSI0943	PCSI_0943_Lv_M_526	PCSI_0943_Lv_M_526	Basal2
PCSI0944	PCSI_0944_Lv_M_526	PCSI_0944_Lv_M_526	Classical1
PCSI0955	PCSI_0955_Lv_M_526	PCSI_0955_Lv_M_526	Basal1
PCSI0956	PCSI_0956_Lv_M_526	PCSI_0956_Lv_M_526	Basal2
PCSI0968	PCSI_0968_Lv_M_526	PCSI_0968_Lv_M_526	Basal2
PCSI0977	PCSI_0977_Lv_M_526	PCSI_0977_Lv_M_526	Classical1
PCSI0978	PCSI_0978_Pa_P_526	PCSI_0978_Pa_P_526	hybrid
PCSI0979	PCSI_0979_Om_M_526	PCSI_0979_Om_M_526	hybrid
PCSI0980	PCSI_0980_Lv_M_526	PCSI_0980_Lv_M_526	Basal2
PCSI0981	PCSI_0981_Pa_P_526	PCSI_0981_Pa_P_526	Classical1
PCSI0984	PCSI_0984_Lv_M_526	PCSI_0984_Lv_M_526	Classical1
PCSI0985	PCSI_0985_Pa_P_526	PCSI_0985_Pa_P_526	hybrid
PCSI0986	PCSI_0986_Lv_M_526	PCSI_0986_Lv_M_526	Basal2
PCSI0987	PCSI_0987_Lv_M_526	PCSI_0987_Lv_M_526	hybrid
PCSI0989	PCSI_0989_Pa_P_526	PCSI_0989_Pa_P_526	Classical1
PCSI0991	PCSI_0991_Pm_M_526	PCSI_0991_Pm_M_526	hybrid
PCSI0992	PCSI_0992_Lv_M_526	PCSI_0992_Lv_M_526	hybrid
PCSI0993	PCSI_0993_Lv_M_526	PCSI_0993_Lv_M_526	hybrid
PCSI0994	PCSI_0994_Lv_M_526	PCSI_0994_Lv_M_526	Basal2
PCSI0996	PCSI_0996_Pa_P_526	PCSI_0996_Pa_P_526	Classical1
PCSI0997	PCSI_0997_Lv_M_526	PCSI_0997_Lv_M_526	hybrid
PCSI0998	PCSI_0998_Pa_P_526	PCSI_0998_Pa_P_526	Classical1
PCSI0999	PCSI_0999_Lv_M_526	PCSI_0999_Lv_M_526	Classical1
PCSI1001	PCSI_1001_Lv_M_526	PCSI_1001_Lv_M_526	Basal2
PCSI1003	PCSI_1003_Lv_M_526	PCSI_1003_Lv_M_526	Basal2
PCSI1004	PCSI_1004_Lv_M_526	PCSI_1004_Lv_M_526	Basal2
PCSI1005	PCSI_1005_Lv_M_526	PCSI_1005_Lv_M_526	Basal2
PCSI1007	PCSI_1007_Lv_M_526	PCSI_1007_Lv_M_526	Classical1
PCSI1008	PCSI_1008_Lv_M_526	PCSI_1008_Lv_M_526	Classical1
PCSI1009	PCSI_1009_Lv_M_526	PCSI_1009_Lv_M_526	hybrid
PCSI1010	PCSI_1010_Lv_M_526	PCSI_1010_Lv_M_526	Basal2
PCSI1011	PCSI_1011_Lv_M_526	PCSI_1011_Lv_M_526	Basal2
PCSI1011	PCSI_1011_Lv_M_5262	PCSI_1011_Lv_M_5262	Basal2
PCSI1012	PCSI_1012_Pa_P_526	PCSI_1012_Pa_P_526	Basal2
PCSI1013	PCSI_1013_Lv_M_526	PCSI_1013_Lv_M_526	Classical1
PCSI1014	PCSI_1014_Pa_P_526	PCSI_1014_Pa_P_526	Classical1
PCSI1015	PCSI_1015_Lv_M_526	PCSI_1015_Lv_M_526	Basal2
PCSI1016	PCSI_1016_Pa_P_526	PCSI_1016_Pa_P_526	Classical1
PCSI1017	PCSI_1017_Lv_M_526	PCSI_1017_Lv_M_526	hybrid
PCSI1018	PCSI_1018_Lv_M_526	PCSI_1018_Lv_M_526	hybrid
PCSI1019	PCSI_1019_Pa_P_526	PCSI_1019_Pa_P_526	Classical1
PCSI1020	PCSI_1020_Lv_M_526	PCSI_1020_Lv_M_526	hybrid
PCSI1020	PCSI_1020_Lv_M_5262	PCSI_1020_Lv_M_5262	hybrid
PCSI1021	PCSI_1021_Pa_P_526	PCSI_1021_Pa_P_526	Basal2
PCSI1022	PCSI_1022_Lv_M_526	PCSI_1022_Lv_M_526	Basal2
PCSI1023	PCSI_1023_Pa_P_526	PCSI_1023_Pa_P_526	hybrid
PCSI1024	PCSI_1024_Lv_M_526	PCSI_1024_Lv_M_526	Basal2
PCSI1025	PCSI_1025_Lv_M_526	PCSI_1025_Lv_M_526	Classical2
PCSI1026	PCSI_1026_Lv_M_526	PCSI_1026_Lv_M_526	Basal2
PCSI1027	PCSI_1027_Lv_M_526	PCSI_1027_Lv_M_526	Basal2
PCSI1035	PCSI_1035_Pa_P_526	PCSI_1035_Pa_P_526	Classical2
PCSI1036	PCSI_1036_Pa_P_5268	PCSI_1036_Pa_P_5268	Classical1
PCSI1037	PCSI_1037_Lv_M_526	PCSI_1037_Lv_M_526	Basal2
PCSI1038	PCSI_1038_Lv_M_526	PCSI_1038_Lv_M_526	hybrid
PCSI1051	PCSI_1051_Lv_M_526	PCSI_1051_Lv_M_526	hybrid
PCSI1054	PCSI_1054_Ln_M_5262	PCSI_1054_Ln_M_5262	Basal1
PCSI1054	PCSI_1054_Pa_P_526	PCSI_1054_Pa_P_526	hybrid
PCSI1056	PCSI_1056_Bn_M_5268	PCSI_1056_Bn_M_5268	hybrid
PCSI1056	PCSI_1056_Ln_M_526	PCSI_1056_Ln_M_526	Basal2
PCSI1057	PCSI_1057_Pa_P_5271	PCSI_1057_Pa_P_5270	Basal1
PCSI1058	PCSI_1058_Lv_M_526	PCSI_1058_Lv_M_526	hybrid
PCSI1059	PCSI_1059_Lv_M_526	PCSI_1059_Lv_M_526	Basal1
PCSI1060	PCSI_1060_Lv_M_526	PCSI_1060_Lv_M_526	Basal2
PCSI1061	PCSI_1061_Lv_M_526	PCSI_1061_Lv_M_526	Basal2
PCSI1062	PCSI_1062_Lv_M_526	PCSI_1062_Lv_M_526	hybrid
PCSI1063	PCSI_1063_Pa_P_526	PCSI_1063_Pa_P_526	hybrid
PCSI1065	PCSI_1065_Lv_M_526	PCSI_1065_Lv_M_526	hybrid
PCSI1066	PCSI_1066_Pa_P_526	PCSI_1066_Pa_P_526	hybrid
PCSI1067	PCSI_1067_Lv_M_526	PCSI_1067_Lv_M_526	Basal2
PCSI1068	PCSI_1068_Lv_M_526	PCSI_1068_Lv_M_526	Classical1
PCSI1069	PCSI_1069_Pa_P_526	PCSI_1069_Pa_P_526	hybrid
PCSI1070	PCSI_1070_Lv_M_526	PCSI_1070_Lv_M_526	Basal2
PCSI1071	PCSI_1071_Om_M_526	PCSI_1071_Om_M_526	Classical1
PCSI1074	PCSI_1074_Lv_M_526	PCSI_1074_Lv_M_526	Basal2
PCSI1093	PCSI_1093_Pa_P_526	PCSI_1093_Pa_P_526	Classical1
PCSI1095	PCSI_1095_Lv_M_526	PCSI_1095_Lv_M_526	hybrid
PCSI1096	PCSI_1096_Lv_M_526	PCSI_1096_Lv_M_526	Basal2
PCSI1097	PCSI_1097_Lv_M_526	PCSI_1097_Lv_M_526	hybrid
PCSI1098	PCSI_1098_Lv_M_526	PCSI_1098_Lv_M_526	hybrid
PCSI1099	PCSI_1099_Lv_M_526	PCSI_1099_Lv_M_526	hybrid
PCSI1100	PCSI_1100_Lv_M_526	PCSI_1100_Lv_M_526	Classical1
PCSI1104	PCSI_1104_Lv_M_526	PCSI_1104_Lv_M_526	Basal2
PCSI1105	PCSI_1105_Pa_P_526	PCSI_1105_Pa_P_526	Classical1
PCSI1106	PCSI_1106_Pa_P_5271	PCSI_1106_Pa_P_5270	Classical1
PCSI1107	PCSI_1107_Lv_M_526	PCSI_1107_Lv_M_526	Basal1
PCSI1109	PCSI_1109_Lv_M_526	PCSI_1109_Lv_M_526	Classical2
PCSI1110	PCSI_1110_Lv_M_526	PCSI_1110_Lv_M_526	Basal2
PCSI1141	PCSI_1141_Lv_M_526	PCSI_1141_Lv_M_526	hybrid
PCSI1142	PCSI_1142_Lv_M_526	PCSI_1142_Lv_M_526	Basal2
PCSI1143	PCSI_1143_Lv_M_526	PCSI_1143_Lv_M_526	Basal1
PCSI1144	PCSI_1144_Lv_M_526	PCSI_1144_Lv_M_526	Basal2
PCSI1145	PCSI_1145_Lv_M_526	PCSI_1145_Lv_M_526	Basal2
PCSI1146	PCSI_1146_Pm_M_526	PCSI_1146_Pm_M_526	Classical1
PCSI1147	PCSI_1147_Lv_M_526	PCSI_1147_Lv_M_526	Basal2
PCSI1148	PCSI_1148_Ov_M_526	PCSI_1148_Ov_M_526	Classical1
PCSI1150	PCSI_1150_Lv_M_526	PCSI_1150_Lv_M_526	Basal2
PCSI1151	PCSI_1151_Lv_M_526	PCSI_1151_Lv_M_526	Classical1
PCSI1152	PCSI_1152_Pa_P_526	PCSI_1152_Pa_P_526	Classical1
PCSI1153	PCSI_1153_Lv_M_526	PCSI_1153_Lv_M_526	Basal2
PCSI1154	PCSI_1154_Lv_M_526	PCSI_1154_Lv_M_526	Basal2
PCSI1158	PCSI_1158_Pm_M_526	PCSI_1158_Pm_M_526	Classical1
PCSI1159	PCSI_1159_Pa_P_526	PCSI_1159_Pa_P_526	Basal2
PCSI1161	PCSI_1161_Lv_M_526	PCSI_1161_Lv_M_526	Basal1
PCSI1162	PCSI_1162_Pm_M_526	PCSI_1162_Pm_M_526	Basal1
PCSI1163	PCSI_1163_Lv_M_526	PCSI_1163_Lv_M_526	Classical1
PCSI1164	PCSI_1164_Pa_P_526	PCSI_1164_Pa_P_526	Classical1
PCSI1165	PCSI_1165_Pa_P_526	PCSI_1165_Pa_P_526	Classical1
PCSI1167	PCSI_1167_Pa_P_526	PCSI_1167_Pa_P_526	Classical1
PCSI1171	PCSI_1171_Lv_M_526	PCSI_1171_Lv_M_526	hybrid
PCSI1172	PCSI_1172_Lv_M_526	PCSI_1172_Lv_M_526	Classical1
PCSI1174	PCSI_1174_Lv_M_526	PCSI_1174_Lv_M_526	Basal2
PCSI1175	PCSI_1175_Pa_P_526	PCSI_1175_Pa_P_526	Classical1
PCSI1177	PCSI_1177_Lv_M_526	PCSI_1177_Lv_M_526	Classical1
PCSI1178	PCSI_1178_Lv_M_526	PCSI_1178_Lv_M_526	Basal2
PCSI1179	PCSI_1179_Pa_P_526	PCSI_1179_Pa_P_526	Classical1
PCSI1181	PCSI_1181_Pa_P_526	PCSI_1181_Pa_P_526	Classical2
PCSI1182	PCSI_1182_Pa_P_526	PCSI_1182_Pa_P_526	Classical1
PCSI1183	PCSI_1183_Lv_M_526	PCSI_1183_Lv_M_526	Classical1
PCSI1184	PCSI_1184_Lv_M_526	PCSI_1184_Lv_M_526	Basal2
PCSI1185	PCSI_1185_Lv_M_526	PCSI_1185_Lv_M_526	Basal2
PCSI1186	PCSI_1186_Lv_M_526	PCSI_1186_Lv_M_526	hybrid
PCSI1188	PCSI_1188_Lu_M_526	PCSI_1188_Lu_M_526	Classical1
PCSI1189	PCSI_1189_Lv_M_526	PCSI_1189_Lv_M_526	Basal2
PCSI1190	PCSI_1190_Pm_M_526	PCSI_1190_Pm_M_526	hybrid
PCSI1191	PCSI_1191_Lv_M_526	PCSI_1191_Lv_M_526	hybrid
PCSI1193	PCSI_1193_Pa_P_526	PCSI_1193_Pa_P_526	hybrid
PCSI1194	PCSI_1194_Lv_M_526	PCSI_1194_Lv_M_526	Basal2
PCSI1195	PCSI_1195_Lv_M_526	PCSI_1195_Lv_M_526	hybrid
PCSI1197	PCSI_1197_Pa_P_526	PCSI_1197_Pa_P_526	Basal2
PCSI1198	PCSI_1198_Lv_M_5262	PCSI_1198_Lv_M_5262	hybrid
PCSI1199	PCSI_1199_Lv_M_526	PCSI_1199_Lv_M_526	Basal2
PCSI1200	PCSI_1200_Pa_P_526	PCSI_1200_Pa_P_526	Classical1
PCSI1201	PCSI_1201_Pa_P_526	PCSI_1201_Pa_P_526	Basal2
PCSI1202	PCSI_1202_Pa_P_526	PCSI_1202_Pa_P_526	Basal2
PCSI1203	PCSI_1203_Pa_P_526	PCSI_1203_Pa_P_526	Basal1
PCSI1204	PCSI_1204_Pa_P_526	PCSI_1204_Pa_P_526	hybrid
PCSI1205	PCSI_1205_Pa_P_526	PCSI_1205_Pa_P_526	Classical1
PCSI1206	PCSI_1206_Pa_P_526	PCSI_1206_Pa_P_526	hybrid
PCSI1207	PCSI_1207_Lv_M_526	PCSI_1207_Lv_M_526	Classical1
PCSI1208	PCSI_1208_Lv_M_526	PCSI_1208_Lv_M_526	Basal2
PCSI1209	PCSI_1209_Pa_P_526	PCSI_1209_Pa_P_526	Basal2

### Sheet: Table S3
Table S3: Single cell RNA-seq cohort
Sample	Type	Tissue	KRAS PCR	Donor (PCSI ID)	Matched Bulk Tumour	10X Chromium Kit Version	Additional Notes
87235	primary	pancreas	Yes			v2
87784	primary	pancreas	Yes			v2
89221	metastatic	liver		PCSI0723	PCSI_0723_Lv_M_526	v2
88535	primary	pancreas				v2
G9903	primary	pancreas	Yes			v2
85948_CMP	metastatic	liver		PCSI0729	PCSI_0729_Lv_M_526	v2
89682	metastatic	liver		PCSI0731	PCSI_0731_Lv_M_526	v2
90209	metastatic	liver		PCSI0733	PCSI_0733_Lv_M_526	v2
91170	primary	pancreas				v2
91412	primary	pancreas	Yes			v2
91610	primary	pancreas	Yes			v2
91706	primary	pancreas	Yes			v2
85948	primary	pancreas	Yes	PCSI0729		v2
GSDM_385	primary	pancreas		PCSI0779		v2
93395	primary	pancreas				v2
94930	primary	pancreas	Yes			v2
95092	primary	pancreas	Yes	PCSI1009		v2
95373	primary	pancreas	Yes			v2
96460	primary	pancreas	Yes	PCSI1054	PCSI_1054_Pa_P_526	v2
97189	primary	pancreas	Yes			v2
97727	primary	pancreas				v2
COMP_0158_P	metastatic	liver				v2	Neuroendocrine tumour
67113	metastatic	lung		PCSI0826	PCSI_0826_Lu_M_5268	v2
100070	primary	pancreas				v2
102409	primary	pancreas				v2
102543	primary	pancreas				v2
104922	primary	pancreas				v2
106756	primary	pancreas				v2
107055	metastatic	liver		PCSI1110	PCSI_1110_Lv_M_526	v2
72748	metastatic	liver		PCSI1109	PCSI_1109_Lv_M_526	v2
107408	metastatic	liver		PCSI1144	PCSI_1144_Lv_M_526	v2
107407	metastatic	liver		PCSI1145	PCSI_1145_Lv_M_526	v2
53403	primary	pancreas	Yes			v2
64630	primary	pancreas	Yes			v3.1
110256	metastatic	liver		PCSI1172	PCSI_1172_Lv_M_526	v3.1
62762	primary	pancreas				v3.1
112100	metastatic	liver		PCSI1184	PCSI_1184_Lv_M_526	v3.1
112101	metastatic	liver		PCSI1183	PCSI_1183_Lv_M_526	v3.1
112601	primary	pancreas				v3.1
112616	primary	pancreas				v3.1
112838	primary	pancreas				v3.1
112839	metastatic	liver		PCSI1192		v3.1
113065	metastatic	liver				v3.1
113069	metastatic	liver		PCSI1198	PCSI_1198_Lv_M_5262	v3.1
115053	primary	pancreas	Yes			v3.1
127553	primary	pancreas				v3.1
134275	primary	pancreas				v3.1
139313	primary	pancreas	Yes			v3.1

### Sheet: Table S4
Table S4: Single cell Multiome sequencing cohort
Sample	Type	Tissue	Sample Type	Matched scRNA-seq
HPB-138	primary	pancreas	Fresh cells
PDA_67113	metastatic	lung	Thawed viably frozen bulk cells	67113
PDA_96460	primary	pancreas	Thawed viably frozen GlyA-/45-/90- cells	96460
PDA_100070	primary	pancreas	Thawed viably frozen GlyA-/45-/90- cells	100070
PDA_87784	primary	pancreas	Thawed viably frozen bulk cells	87784
PDA_9903	primary	pancreas	Thawed viably frozen bulk cells	G9903
PDA_93395	primary	pancreas	Thawed viably frozen GlyA-/45-/90- cells	93395
PDA_67132	primary	pancreas	Thawed viably frozen GlyA-/45-/90- cells

### Sheet: Table S5
Table S5: List of gene sets used for scRNAseq analysis
Name	Source	Genes (space-delimited)
DE_Basal1	this study	FAT2 KRT5 MIR205HG CLCA2 MIR205 S100A8 S100A9 TP63 KRT14 SERPINB13 KRT13 IVL HCAR2 KRT6C KRT71 S100A2 KRT6A HCAR3 KRT4 RHCG CSTA KRT16P6 SPRR2D TMEM40 SLC2A9 S100A7 LY6D CYP24A1 DSG3 FST PPP4R4 PKP1 KRT74 GPR87 GSDMC CLCA4 TNNT3 GJB6 SPRR2A ARL4D PTHLH A2ML1 CLEC2B PSMC1P10 IL20RB RAB38 PCP4L1 SPRR2E ZNF750 IL1A ANXA8 PSG5 AIM2 PADI3 SCNN1B DENND2C ANXA8L1 ST6GALNAC2 PGLYRP4 TMPRSS11E CELSR2 SBSN…
DE_Basal2	this study	DCBLD2 CST6 ANKRD1 PLAU PPP1R18 CATSPER1 NT5E MYBL1 AXL PLAAT3 HMGA2 STX2 PKD1L2 FAM133CP KLK6 CEP295NL CAV1 CCDC114 SNCG LAT2 LRRIQ1 RBMS2 AMIGO2 CDA CLIP4 CFAP54 CHST11 MUC16 TGFB2 DKK1 C4orf47 CFAP43 RFX8 HNRNPA1P33 EMP3 CCDC9B ARHGAP29 BICC1 HMGA2-AS1 MELTF RDX IGF2BP3 FBXL2 L1CAM MIR6827 GREB1L TGM2 MIR6835 CCL2 PADI1 VWA3A CDH2 C5orf46 DYSF AL133415.1 CFAP300 ITIH3 FAM227A KRT80 CALB2 ACTBP…
DE_Classical1	this study	ANXA10 CLDN18 CTSE SULT1C2 MUCL3 TFF1 NR1I2 MUC17 LGALS4 TSPAN8 CRACD VSIG1 EPS8L3 FER1L6 CAPN8 REG4 VSIG2 SLC6A20 PIP5K1B PDZD3 CAPN5 LYZ CAPN9 PLA2G10 AC136443.1 BTNL8 CYP3A5 CYP2C18 IHH MYO1A TFF2 VILL AL583836.1 LRRC66 MUC3A KCNE3 CREB3L1 AGR3 MUC5AC IQGAP2 HNF4A SLC44A4 BNIP5 MYO7B CYP2S1 USH1C ERN2 GATA6 AKR7A3 BCL2L15 CYSTM1 SMIM24 TMC5 TRIM31 CASR DMBT1 MUC13 FAM177B FMO5 TM4SF5 OMP SEMA4…
DE_Classical2	this study	KIAA1324 HEPACAM2 NR4A1 CCL15-CCL14 NKX2-2 PROX1 NEURL1 SPINK4 FRZB FOXA2 CACNB2 PDK4 FGFR4 SMAD9 HGD NR4A2 ATP2A3 GJB1 FMOD KLHL32 GALNT8 TSPAN7 MPC2 GRIP2 CACNA2D2 ENPP1 HNF4A VIL1 C2orf72 PIP5K1B MYO7B WNK2 SYP SP5 RASD1 CLDN3 ITM2A GUCY2C ASRGL1 CLRN3 FAM222A TPSG1 GFRA1 KCNH6 CPE PCSK1 LGALS4 CAPN6 MUC13 TFF3 KIT PLEKHB1 FXYD4 SELENOP CDX1 XPNPEP2 NXPE4 MYRIP SNAP25 CEROX1 HNF1A ANKS4B PGM5 …
Moffitt_Basal-like	Moffitt et al., 2015	VGLL1 UCA1 S100A2 LY6D SPRR3 SPRR1B LEMD1 KRT15 CTSV DHRS9 AREG CST6 SERPINB3 KRT6C KRT6A SERPINB4 FAM83A SCEL FGFBP1 KRT7 KRT17 GPR87 TNS4 SLC2A1 ANXA8L1
Moffitt_Classical	Moffitt et al., 2015	BTNL8 FAM3D PRR15L AGR3 CTSE LINC00675 LYZ TFF2 TFF1 ANXA10 LGALS4 PLA2G10 CEACAM6 VSIG2 TSPAN8 ST6GALNAC1 AGR2 TFF3 CYP3A7 MYO1A CLRN3 KRT20 CDH17 SPINK4 REG4
CSY_Basal-likeA	Chan-Seng-Yue et al., 2020	FAT2 MIR205HG S100A9 S100A2 S100A8 KRT5 SLC2A9 RHCG TP63 ZNF750 KRT6A KRT14 PTHLH TMEM45A COL7A1 TNNT3 TMPRSS11E ARL4D SCPEP1 HCAR2 GSDMC TMEM40 CYP24A1 IL20RB GJB6 LPAR3 HCAR3 GPR87 ZNF385A CLEC2B FYB COL4A6 PPP4R4 LCP1 LYPD3 ANXA8 TNC SNAI2 FST ANXA8L1 AIM2 LY6D TCF7L1 KRT13 CLCA4 CAV1 MMP13 GBP6 SRGAP3 CSTA COL4A5 ADRB2 PKP1 A4GALT DENND2C KRT6C TGM1 FSCN1 ST6GALNAC2 CAPNS2 GJB2 KRT15 PADI3 NI…
CSY_Basal-likeB	Chan-Seng-Yue et al., 2020	FOXJ1 DRC1 CCDC114 C7orf57 CFAP54 VWA3A RARRES3 CFAP73 C11orf70 CFAP45 ZBBX CST6 CFAP43 C15orf52 RSPH4A MAPK15 FAM81B PPIL6 KRT80 DAW1 CDHR4 VGLL1 MAATS1 ZMYND10 ELFN2 CERKL C9orf116 CASC1 MAK PLA2G16 DRC7 BATF2 DNAI1 RSPH1 MFI2 ARMC3 LY75 CCDC173 TMEM169 CCDC103 GINS2 PRR29 KLK6 TCTEX1D2 CDA RAB36 ANKRD1 MMP7 CFAP206 CFAP157 TTC25 MYBL1 DCBLD2 ALPP NRP2 EFHC2 TTLL9 HRASLS2 ENKUR CFAP57 VSTM2L OA…
CSY_ClassicalA	Chan-Seng-Yue et al., 2020	CYP2C18 RP11-400G3.5 VSIG2 SLC9B2 ANXA10 CAPN8 VILL CLDN18 SULT1C2 CYSTM1 CTSE ADAM28 VSIG1 CYP3A5 CAPN5 CYP2S1 KCNE3 CYP2C9 GCKR TSPAN8 ACER2 SEMA4G PDZD3 TMC5 DPCR1 IQGAP2 EPS8L3 NR1I2 MUC17 FER1L6 LRRC66 GATA6 CAPN9 POF1B HTR1B IHH MTMR11 SLC6A20 OMP PLA2G10 SPINK1 KIAA1211 TRIM54 FAM101A BCL2L15 TNFRSF11A RAPGEFL1 MYRF PLAC8 PIP5K1B PLCE1 AKR1B10 SLC26A5 SLC9A2 FA2H ST6GALNAC1 BCAS1 AC021218.…
CSY_ClassicalB	Chan-Seng-Yue et al., 2020	MEP1A GUCY2C SPINK4 MUC2 GALNT8 ITLN1 CHST5 CDH17 FAM105A SI REG4 RP11-77K12.7 CLCA1 HEPACAM2 GPA33 CDX2 WNK4 BTNL3 KRT20 CLRN3 C3orf70 REP15 FCGBP FAM222A AKR1C4 SLC6A7 PHGR1 KLHL32 SEPP1 AGR2 GMDS ADGRG7 FFAR4 CCL15-CCL14 ATP8A1 SLC17A4 JPH1 PDE3B GRIP2 B4GALNT2 HES6 MGAM2 WNK2 RNF186 MYO7B GNA14 HEPH RP11-234B24.6 MUC13 ANG A1CF VIL1 TFF3 DACH1 TRPA1 BTNL8 CLDN3 LRRC75A FABP1 TOX ATP2A3 ANXA13…
Raghavan_scBasal	Ragahavan et al., 2021	KRT6A S100A2 KRT13 KRT17 LY6D KRT7 KRT5 FAM83A CD109 GAPDH CSTA PTPN13 MTSS1 SPRR1B SLC2A1 CAV1 EMP1 SEMA3C DHRS9 CAST FLNA SLITRK6 COL7A1 AQP3 MT2A AHNAK2 KRT19 PKP1 YBX3 GJB5
Raghavan_scClassical	Ragahavan et al., 2021	LGALS4 CTSE TFF1 AGR2 TSPAN8 CEACAM6 LYZ CDH17 TFF2 CLDN18 REG4 SPINK1 SLC44A4 GPX2 ANXA10 FAM3D TFF3 MUC13 ANXA13 CEACAM5 VSIG2 PRSS3 ALDH2 IL1R2 AGR3 CYSTM1 CAPN5 S100A6 ONECUT2 BCAS1
Raghavan_IC	Ragahavan et al., 2021	VCAM1 MALAT1 IGFBP3 SYNE2 TIMP2 TNFAIP2 NFAT5 SERPINA1 CXCL14 CX3CL1 ALPK3 ATHL1 DPYSL2 TMEM139 KLF6 KRT23 MEGF6 HOXB2 PADI1 MFSD4 INPP4B BAIAP3 HMHA1 ECE1 CAMK2N1 SNORD89 WFDC2 TSHZ2 RILPL2 LAMB2
Hwang_Acinarlike	Hwang et al., 2022	SYCN CLPS AMY2A PLA2G1B CTRB2 CELA3A CTRC PNLIP CPA1 CTRB1 CPA2 CELA3B CPB1 GSTA2 PNLIPRP1 CELA2B GP2 AQP8 REG1A CEL MT1G RBPJL PRSS1 LPL APOD ENTHD1 RARRES2 SOD3 KLK1 PRSS2 RPL18A REG1B RNASE1 FXYD2 GAMT MIR217HG ZMAT5 PNPLA4 CUZD1 CCL14 EFCAB3 SLC47A1 AMY2B PDIA2 REG3A DBET CELA2A REG3G RPL9 GATM RNF181 RPS28 STEAP1B RPS17 C12orf57 ATRAID MTRNR2L8 ISCU PRDX4 ZNF615 SPINK1 SLC22A31 SLC1A2 PEBP1 …
Hwang_Classicallike	Hwang et al., 2022	PTH2R SULT1C2 ANXA10 HEPH WDR72 FMO5 SULT1B1 SYTL2 BTNL8 PLAC8 STXBP6 FER1L6 TM4SF20 ETNK1 KCNJ3 CPS1 CASR THRB PIP5K1B REG4 BCAS1 NR3C2 SIPA1L2 CLDN18 PELI2 TMEM45B SLC3A1 CBLB PRKG1 GPC5 ARHGEF38 SLC41A2 ATP10B NR5A2 PLD1 CYP3A5 TSPAN8 RAB27B LRRC66 MCU SLC40A1 XRCC4 CAPN8 ABHD2 ANPEP MITF PCSK5 DUOXA2 GCNT3 IQGAP2 ADGRG7 KCNK1 CCDC68 MYO7B RHOBTB1 DUOX2 KIAA1211 PIK3C2G XKR9 FSIP2 SLC19A3 ANTX…
Hwang_Basaloid	Hwang et al., 2022	IGF2 CST6 CRYAB CST4 FBXO2 CHPF LGALS1 ALDOA MT1E ISG15 CCDC85B LY6K KRTAP2-3 MT2A CKAP4 PRNP IFI27 DKK3 C9orf16 GJA1 IFI6 CRIP1 POLR2L THBS1 LGALS7 TNNC2 PTMS ROMO1 IFI27L2 CD81 TUBB LY6E C12orf57 PSAP PDLIM4 C19orf53 CTSZ SNRPD2 GPS2 OST4 PRDX1 NPC2 VIM TRMT112 MZT2B SCAND1 MMP2 CD59 MT1A CFL1 SEC61G TMSB10 BANF1 SOSTDC1 VAT1 MRPS12 PPDPF NPB TIMM8B UBA52 NBL1 CENPB DGCR6 GADD45GIP1 COX5B DYNLL…
Hwang_Squamoid	Hwang et al., 2022	KRT13 PSCA KRT16 AC079466.1 DHRS9 MUC5AC A2ML1 IFITM10 FAM83A AC019117.2 KCP EPS8L1 CSNK1E PADI1 PLXNB2 CDK5RAP3 NBEAL2 USP39 SLC16A3 TRIM29 ALS2CL ITGB4 PTGDS APOL1 KAT2A MROH6 SGSM3 KRT19 PIM3 SNHG25 RAPGEFL1 SMCR5 DDX17 TFCP2L1 MUC5B CIRBP MRO AMN KRT7 UBALD2 ECM1 IFT27 CLIC3 ARRDC2 ZC3H11A DUSP1 INF2 DNAJB13 ENO2 LYNX1 PDE4C MSLN ALDH3B1 UNC5B-AS1 TRABD LIF GAPDH PLEC ACADVL KRT17 ADAM15 SYT8…
Hwang_Mesenchymal	Hwang et al., 2022	COL1A2 SPARC COL3A1 LUM AEBP1 COL6A3 COL1A1 BGN SFRP2 MMP11 ACTA2 FN1 THBS2 VIM POSTN EMILIN1 DCN IGFBP5 THY1 DES COL6A2 MGP CTHRC1 TAGLN CALD1 MMP2 CARMN ISLR PDGFRB MYL9 CTGF COL5A1 IGKC ACTG2 SPARCL1 LGALS1 CCDC80 GREM1 MMP9 C11orf96 HTRA1 IGHA1 HTRA3 CYR61 COMP TIMP1 COL15A1 FLNA TCF4 A2M FBLN1 DNM3OS C1R TUBA1A APOD EGFL7 PDLIM3 IGLC2 IGLC3 LAMA2 IGHGP FBXL7 INHBA GGT5 RARRES2 PDGFRA EDNRA C…
Hwang_Neuroendocrinelike	Hwang et al., 2022	MYL7 LINC00363 GCK KCNB2 VWA5B2 HS6ST3 CACNA1B TMEM196 RLN1 GALR1 IRX2 KCNAB1-AS1 RTN1 RFX6 MAGEB17 SLC30A8 ST18 KCNK16 S100Z TAT NCAM1 NKX2-2 CAMK2B XKR4 PCSK2 SH3GL2 ATRNL1 MIR7-3HG ABCC8 TRPM3 NRXN1 AMPH CACNB2 GNAO1 GAD2 DSCAM CPE KCNT1 CALY CACNA1A FGA LRRTM4 DDC MTMR7 TMEM132D UNC79 TMOD1 INHBA-AS1 GNG4 PCBP3 RAB3C KIF1A PTPRT SAMD3 UNC13A SCGN ABCB1 IQSEC3 GRIA2 HEPACAM2 LINC01428 KIF5C JA…
Hwang_NeurallikeProgenitor	Hwang et al., 2022	KCNJ16 ZBTB16 CTNND2 PDE3A PDGFD CNTN4 CFTR FLRT2 ADCY5 C6 CRISP3 RALYL NR1H4 BCL2 ESRRG SLC4A4 CSMD2 RGS17 CRP SLC17A4 RELN PAH PKHD1 LINC01320 ACSM3 DSCAML1 AR ZNF208 TTLL7 SOX6 SPP1 ASXL3 POU6F2 DZIP1 ITIH5 PRKG1 IL1R1 SEMA3E GUCY1A2 AC092535.3 RCAN2 SLC3A1 MAN1A1 WDR72 ACSS3 ONECUT1 NRP1 AKAP7 LDLRAD4 AC012593.1 CALN1 UGT2B15 AGBL4 GLIS3 TRPV6 ABCB1 PLXDC2 NLGN4Y NEK10 TACC1 HOMER2 SNAP25 SCT…
Markers_Malignant	multiple	KRT7 KRT19
Markers_Duct	multiple	SPP1 CFTR
Markers_Endocrine	multiple	GCG INS STS
Markers_Acinar	multiple	PRSS1 PRSS2 PNLIP
Markers_Fibroblast	multiple	FAP THY1 LUM DCN
Markers_Myofibroblast	multiple	ACTA2 MCAM DCN
Markers_Endothelial	multiple	PECAM1 VWF ENG
Markers_BPlasmaCell	multiple	CD79A IGHM
Markers_Macrophage	multiple	CD14 CD163 CD68 FCGR2A CSF1R
Markers_Mast	multiple	CMA1 MS4A2 TPSAB1 TPSB2
Markers_TCell	multiple	CD2 CD3D CD3E CD3G
Markers_NKCell	multiple	XCL2 XCL1 KLRD1
Markers_Hepatocyte	multiple	ALB FGB
Markers_Lung	multiple	SFTPC SFTPB SFTPA1 SFTA3
DCZhou_Ductlike1	Zhou et al., 2022	CFTR BICC1 SLC4A4 GLIS3 SCTR AMBP FXYD2 ANXA4 SPP1 SOX9 FOS JUN
DCZhou_Ductlike2	Zhou et al., 2022	CRP MUC5B ONECUT2 CRISP3 TFF3
Connor_CC	Connor et al., 2019	PLK1 RRM2 CDCA8 CDC20 CDCA3 FOXM1 BIRC5 PBK CDKN3 CENPM MCM10 TK1 DTL ASF1B NUSAP1 PRC1 BUB1B DLGAP5 TOP2A ASPM CENPF KIF20A PTTG1 RAD54L ORC6 CDK1 CEP55 KIF11 RAD51 KIAA0101 SKA1
Hallmark_EMT	MSigDB	ABI3BP ACTA2 ADAM12 ANPEP APLP1 AREG BASP1 BDNF BGN BMP1 CADM1 CALD1 CALU CAP2 CAPG CD44 CD59 CDH11 CDH2 CDH6 COL11A1 COL12A1 COL16A1 COL1A1 COL1A2 COL3A1 COL4A1 COL4A2 COL5A1 COL5A2 COL5A3 COL6A2 COL6A3 COL7A1 COL8A2 COMP COPA CRLF1 CCN2 CTHRC1 CXCL1 CXCL12 CXCL6 CCN1 DAB2 DCN DKK1 DPYSL3 DST ECM1 ECM2 EDIL3 EFEMP2 ELN EMP3 ENO2 FAP FAS FBLN1 FBLN2 FBLN5 FBN1 FBN2 FERMT2 FGF2 FLNA FMOD FN1 FOXC2…
Dilly_pEMT	Dilly et al., 2024	S100A6 HSP90AB1 S100A11 CLU TMSB4X TPT1 AHNAK CMSS1 KRT8 FTH1 EEF1A1 KRT18 H3F3B ACTB EPCAM EEF2 KRT7 KRT19 WDR89 PRDX1 LARS2 WFDC2 UBC UBB JUND APOB SPP1 HSPA5 PTMA CALM1 ACTG1 PLEC PABPC1 ANXA2 EIF1 HSPA8 LY6E RHOB HSP90AA1 CAMK1D JUNB SOX4 CNOT6 TMSB10 TNFRSF12A PPP1R14B CLIC1 YBX1 SDC1
Gavish_MP12_EMTI	Gavish et al., 2023	COL1A2 SPARC COL1A1 COL3A1 IGFBP7 TAGLN C1S FN1 MGP TIMP1 TIMP3 BGN C1R VIM COL6A2 COL4A2 COL6A1 MMP2 DCN COL4A1 FSTL1 NNMT TPM1 TSC22D3 CCDC80 CTGF CXCL12 ID3 LUM MYL9 PRSS23 TGFBI TPM2 CAV1 CYR61 IGFBP5 LGALS1 SPARCL1 A2M ACTA2 CALD1 COL6A3 CTSK FBLN1 IGFBP4 POSTN RARRES2 SERPING1 SNAI2 TCF4
Gavish_MP13_EMTII	Gavish et al., 2023	LAMC2 LAMB3 LAMA3 EMP3 TGFBI TNFRSF12A FLNA PLAU PMEPA1 CAV1 KRT17 PRSS23 LGALS1 VIM S100A2 COL17A1 FSTL3 CST6 IL32 PDLIM7 SERPINE1 ANXA3 IGFBP7 DCBLD2 F3 MT2A TNC ITGB6 KRT7 PLAUR PRKCDBP SERPINE2 ITGB1 RBP1 ITGA3 CDKN1A THBS1 FN1 MMP7 TGM2 C15ORF48 ITGA6 PTHLH TPM1 CDA IGFBP6 PDPN RHOD INHBA ITGAV
Gavish_MP14_EMTIII	Gavish et al., 2023	ANXA2 KRT19 S100A6 TNFRSF12A KRT7 LGALS1 ANXA1 TM4SF1 S100A10 LGALS3 S100A16 TAGLN2 LMNA CRIP1 EZR KRT18 S100A11 S100A4 EMP3 HSPB1 KRT8 TUBA1A VIM IL32 KLF6 ANXA3 SH3BGRL3 TMSB4X C19ORF33 CKB CLIC1 EMP1 IFI27 ISG15 MDK MMP7 PHLDA2 PLP2 CLDN4 MYADM RHOC S100A14 CD24 CRIP2 MYL12A RAB11FIP1 S100P STMN1 FXYD3 FLNA
Gavish_MP15_EMTIV	Gavish et al., 2023	KRT15 CXCL14 ALDH3A1 DAPL1 DST CCL2 TXNIP C12ORF75 COL17A1 DCN HOPX MOXD1 SDCBP SEPP1 THBS2 TIMP1 ASS1 GLUL NFIB NTRK2 SERPINH1 SOX4 ANTXR1 C1R C1S C6ORF48 CAV1 FTH1 IGFBP5 NCOA7 NINJ1 PNRC1 SERPINE2 SERPINF1 SLC47A2 SNAI2 SOCS3 SPARC TSC22D1 ASPN LTF SFRP1 TP53AIP1 CD74 EGR1 BCAM SESN3 IFITM1 HTRA1 IFIT3
Puram_pEMT	Puram et al., 2017	SERPINE1 TGFBI MMP10 LAMC2 P4HA2 PDPN ITGA5 LAMA3 CDH13 TNC MMP2 EMP3 INHBA LAMB3 VIM SEMA3C PRKCDBP ANXA5 DHRS7 ITGB1 ACTN1 CXCR7 ITGB6 IGFBP7 THBS1 PTHLH TNFRSF6B PDLIM7 CAV1 DKK3 COL17A1 LTBP1 COL5A2 COL1A1 FHL2 TIMP3 PLAU LGALS1 PSMD2 CD63 HERPUD1 TPM1 SLC39A14 C1S MMP1 EXT2 COL4A2 PRSS23 SLC7A8 SLC31A2 ARPC1B APP MFAP2 MPZL1 DFNA5 MT2A MAGED2 ITGA6 FSTL1 TNFRSF12A IL32 COPB2 PTK7 OCIAD2 TAX1…
Klomp_PDAC_siKRAS_KRASi_iKras_UP	Klomp et al., 2024	AEN ANTXR2 AREG AURKA CDCA3 CDCA8 CENPQ CEP55 DDX21 DKC1 E2F7 EDEM1 EMP1 EREG ERRFI1 ETV4 FOSL1 GAS2L3 HMGB2 KIF23 LBR LYAR MAK16 MELK MPHOSPH6 MYC NIP7 PLK4 RACGAP1 RAD18 RRM2 S100A16 SLC7A11 SLCO4A1 SPRY4 STAMBPL1 TIPIN UHRF1 UPP1 WDR12
Singh_KRASDependency_addiction	MSigDB; Singh et al., 2009	ADAM8 AMPD3 AREG C1orf116 C6orf141 CLDN7 DAPP1 FAM83A FGFBP1 LAD1 LAMA3 LAMC2 MAOA MST1R PRSS22 SDR16C5 SEMA4B SH2D3A TGFA TMEM45B

### Sheet: Table S6
Table S6: Reference components used from Gavish et al.
Cancer	# components
Breast	287
cell_line_other	572
cell_line_HNSCC	112
cell_line_LUNG	180
cell_line_SKIN	96
CRC	102
ESCC	5
Ewing	40
Glioma	965
Haematologic	788
HNSCC	234
IPMN	9
Liver	96
LSCC	98
Lung	443
Medulloblastoma	161
NET	185
Osteosarcoma	62
Ovarian	216
PDAC	392
Pituitary	16
Prostate	90
RCC	134
SCHW	89
Skin	122
SyS	94
WilmsTumor	49
